# Genomic environments scale the activities of diverse core promoters

**DOI:** 10.1101/2021.03.08.434469

**Authors:** Clarice KY Hong, Barak A Cohen

## Abstract

A classical model of gene regulation is that enhancers provide specificity while core promoters provide a modular site for the assembly of the basal transcriptional machinery. However, examples of core promoter specificity have led to an alternate hypothesis in which specificity is achieved by core promoters with different sequence motifs that respond differently to genomic environments containing different enhancers and chromatin landscapes. To distinguish between these models, we measured the activities of hundreds of diverse core promoters in four different genomic locations and, in a complementary experiment, six different core promoters at thousands of locations across the genome. While genomic locations had large effects on expression, the intrinsic activities of different classes of promoters were preserved across genomic locations, suggesting that core promoters are modular regulatory elements whose activities are independently scaled up or down by different genomic locations. This scaling of promoter activities is non-linear and depends on the genomic location and the strength of the core promoter. Our results support the classical model of regulation in which diverse core promoter motifs set the intrinsic strengths of core promoters, which are then amplified or dampened by the activities of their genomic environments.
