## Supplemental Table 9 for "Genomic environments scale the activities of diverse core promoters"

oligo_id	plasmid_exp
chr17_55182909_55183042_+	-1.3184277553072379
chr17_39324406_39324539_-	-2.3096117464723536
chr6_2903476_2903609_-	0.49797533448263237
chr5_132009614_132009747_+	-2.6671135019882777
chr10_121295991_121296124_-	-1.1650826282203237
chr13_77901154_77901287_-	0.8849592025541919
chr12_102455693_102455826_-	-2.6984450608982278
chr15_83952142_83952275_-	-1.1802719300136713
chr17_39123133_39123266_-	-0.7367029386929211
chr19_48949173_48949306_+	2.373300480427031
chr2_85922383_85922516_+	-0.623513154972422
chr4_71091774_71091907_+	-1.846307055342102
chr3_128779557_128779690_+	-1.3168917040676786
chr17_61554355_61554488_+	-0.6687272077629655
chr20_43835611_43835744_+	0.373574414938939
chr5_138861828_138861961_-	-1.8306779328104896
chr15_52483486_52483619_-	-1.013970610954437
chr11_76156002_76156135_+	1.3364376993716547
chr12_12938526_12938659_+	-1.612162197903444
chr17_27038822_27038955_-	-0.9670419499328763
chr9_102861215_102861348_-	0.1144409853689186
chr5_127674863_127674996_-	-2.8763521228291706
chr1_169703153_169703286_-	-1.0068690908117877
chr1_149822562_149822695_+	-1.3125099566969232
chr3_132036212_132036345_+	-2.485394330524701
chr6_27860896_27861029_-	-2.553205312773337
chr2_175260400_175260533_+	-0.12254418025509611
chr17_39684493_39684626_-	-0.7197527697204487
chr8_74205800_74205933_-	0.04063085329961956
chr1_154955753_154955886_+	-1.973347893291288
chr1_3816755_3816888_-	0.358046732584095
chr15_75487947_75488080_+	-0.8412258630501696
chrX_49644020_49644153_+	1.4112010551127914
chr3_108836883_108837016_-	-2.8880199698579245
chr20_60962093_60962226_+	2.119889947541518
chr11_71639573_71639706_-	-1.789914744688137
chr19_49990798_49990931_+	2.0160319965408915
chr11_8704272_8704405_+	2.426346279409872
chr12_40787129_40787262_+	-1.3758015602135356
chr3_154801484_154801617_+	-2.495343547553394
chr1_228612992_228613125_-	1.8243919878065622
chr12_4714050_4714183_+	-0.6596575370364588
chr7_48210988_48211121_+	-2.3202807235025285
chr19_37329219_37329352_-	1.6307812383613842
chr14_98229034_98229167_-	-1.1074563245384206
chr12_124069032_124069165_+	1.393114149594406
chr20_1638358_1638491_-	-2.0508614560082954
chr10_114043091_114043224_+	-1.5234048641842
chr1_151162590_151162723_-	-2.027923916863438
chr4_1725198_1725331_+	-0.40859405177433467
chr12_7169110_7169243_+	-0.615747752819207
chrX_54556604_54556737_+	1.5438752583226636
chr12_120241237_120241370_-	-1.5637643096187126
chr16_89627023_89627156_+	1.054516410336395
chr1_152956490_152956623_+	-2.2952541073748405
chr1_46640692_46640825_+	-2.8724519383106517
chr17_27467340_27467473_-	0.9844191897632952
chr7_18330005_18330138_+	-2.0729005930125246
chr8_54793509_54793642_+	-0.8793223473058961
chr2_220117936_220118069_-	-1.359703850174706
chr10_5005540_5005673_+	-1.8280382462869327
chr3_52324015_52324148_+	-2.2827548037994045
chr1_169336968_169337101_-	-1.414726099363602
chr3_9773352_9773485_+	0.05638436792242341
chr7_99063720_99063853_-	0.9141934230905233
chr1_109255470_109255603_+	-0.47413152966650024
chr7_156433401_156433534_+	-1.4297931216303539
chr2_217363500_217363633_+	1.0623576226462403
chr17_39969189_39969322_+	-1.825102630953445
chr15_50474326_50474459_+	-0.6005643235846987
chr15_34635258_34635391_-	0.20103735943551587
chr4_69681646_69681779_+	-1.923627290169572
chr21_31768282_31768415_+	-1.4113372317251123
chr3_48507562_48507695_+	1.0502386828206853
chr3_190916963_190917096_+	-2.3120104421587753
chr9_130829532_130829665_-	0.8785588241757332
chr2_7005728_7005861_-	-0.6995998431312546
chrX_3264623_3264756_-	-0.37775519585756256
chr12_53901201_53901334_-	-1.965433205268841
chr17_32612694_32612827_+	-1.7501883380395356
chr1_87380361_87380494_+	-2.2634176361572464
chr4_30721931_30722064_+	-1.3044304154502124
chr6_42419239_42419372_-	-2.4616793387751637
chr6_41715068_41715201_-	-1.8923954310100224
chr4_113437269_113437402_-	-2.0934779970334327
chr3_51989330_51989463_+	-2.4017925671911846
chr9_91793573_91793706_-	-1.7050114734848671
chrX_110339352_110339485_+	-2.082345686064698
chr9_103947250_103947383_+	-2.6671134603417856
chr1_186649488_186649621_-	-0.7450143401113247
chr19_1241706_1241839_+	1.5243919628480302
chr6_32145056_32145189_-	-2.8867508244288294
chr6_40555024_40555157_-	-2.209774039320786
chr3_161089238_161089371_-	-1.3343804662306225
chr18_77905865_77905998_+	-1.8846620615544258
chr8_119964057_119964190_-	-0.34328406572828285
chr13_114107735_114107868_-	-0.7260437672228169
chr9_136215006_136215139_+	1.70251924222514
chr22_26879682_26879815_-	-1.6557004016453707
chr22_39353547_39353680_+	-0.705013329836895
chr6_26183932_26184065_+	-1.509608679481675
chr17_39296729_39296862_-	-3.663397584856686
chr16_4475802_4475935_+	0.40521949977775873
chr17_39538491_39538624_-	-1.4993102403420757
chr6_18387514_18387647_+	-0.6052810207649985
chr6_33771713_33771846_-	-0.8341462310581258
chr2_234668849_234668982_+	-2.6157450156254316
chrX_148602567_148602700_-	-1.8750923844815333
chr6_26365410_26365543_+	-1.745820473180447
chr11_30252496_30252629_+	-2.613002125105196
chr16_67700652_67700785_+	-2.748381738241247
chr8_22960367_22960500_+	1.0459963704900714
chr5_177989660_177989793_-	-0.039594761485727006
chr1_152815265_152815398_+	-1.0814070224479708
chr14_92413689_92413822_-	-1.7134384426423777
chr5_122424869_122425002_+	-0.31660187120251865
chr4_185733335_185733468_-	-1.8335373720175545
chr14_94385214_94385347_+	-0.6892685672749143
chr11_111176156_111176289_-	-2.5390424484309864
chr2_102608355_102608488_+	-1.6306918637681531
chr22_30960821_30960954_-	-1.8706360003375073
chr8_143823757_143823890_-	-1.5817746889303153
chr8_56685962_56686095_+	2.000271445817789
chr3_18487017_18487150_-	-0.07713598965624928
chr12_52845863_52845996_-	-0.6056997141638234
chr8_98656345_98656478_+	0.5332294202330339
chr17_31318866_31318999_+	-2.441379438061671
chr5_174151533_174151666_+	-0.45350634846901955
chr10_75504063_75504196_+	1.1094407193208111
chr5_131993798_131993931_+	-1.6024158463153686
chr14_77494975_77495108_-	-0.7387812059758289
chr8_27115854_27115987_-	-2.972504645857167
chr22_21400179_21400312_+	-1.6091460615721158
chr17_47022113_47022246_-	1.5400186452054119
chr16_56623373_56623506_+	-0.33480636486243287
chr4_144354662_144354795_+	-2.729449018947347
chr17_39465491_39465624_-	-1.8853361125003978
chrX_591459_591592_+	-2.0001349653129203
chr2_102003898_102004031_-	-0.646493795857337
chr9_130548246_130548379_+	2.462500927495334
chr3_46000086_46000219_-	-1.6830322243783322
chr17_61988551_61988684_-	-2.9235799169418915
chr2_165697875_165698008_-	-1.9295821659197991
chr19_19626290_19626423_-	-2.8543180773707335
chr2_85788549_85788682_-	0.23566319345506245
chr11_67007418_67007551_+	-1.2727077049790876
chr19_9251006_9251139_+	1.3879233485009077
chr10_72043613_72043746_-	-2.344620612958132
chr2_44001121_44001254_+	-0.3508490226631798
chr1_84971799_84971932_-	1.454799094483347
chr19_6772655_6772788_+	0.3667557206926799
chr4_74088707_74088840_-	-0.6135891104659122
chr17_16120457_16120590_+	-1.9466191146722955
chrX_83757394_83757527_-	-0.5942061582608917
chr19_44303931_44304064_-	-0.675849471152767
chr4_76944583_76944716_-	-2.9316452010654706
chr17_40575207_40575340_-	-0.9973283978711724
chr3_160939032_160939165_+	-0.4379309346617261
chr3_23958572_23958705_+	1.7634050804858852
chr11_57365091_57365224_+	-0.5194961632086654
chr19_41903194_41903327_-	0.33827290703452695
chr6_42928425_42928558_+	-1.5129734595651363
chr6_111804303_111804436_-	-0.5322754982640744
chr14_69350870_69351003_-	-0.45459077767537576
chr5_85913691_85913824_+	0.6218034330923229
chr1_152297648_152297781_-	-1.0679532749221843
chr19_19314150_19314283_-	0.32875467959141613
chr2_136875652_136875785_-	0.24410109472471042
chr19_51487104_51487237_-	-1.907790320609383
chr13_48807275_48807408_+	-0.21309996134024325
chr5_102898423_102898556_-	-0.05008151587342745
chr20_33759812_33759945_+	-1.1715340778069336
chr12_57998540_57998673_+	-0.4607764309042529
chr10_79793554_79793687_+	-0.39648011824385315
chr15_102264592_102264725_-	-0.27380097125633407
chr16_30102767_30102900_-	-2.581169191191235
chr7_4998751_4998884_-	-1.6308637240980595
chr6_117586654_117586787_+	-2.3120426720976073
chr12_50355588_50355721_+	-2.1683013498980275
chr3_2553399_2553532_+	-2.177012064596362
chr16_4421782_4421915_+	1.7593158490263885
chr14_96180391_96180524_-	0.10630988686591328
chr20_31350124_31350257_+	0.48086170122330263
chr18_9137119_9137252_+	-1.0091733252649153
chr19_45826066_45826199_-	-1.5137578978197337
chr11_65837682_65837815_+	-0.7446866728856576
chr7_152133006_152133139_-	-0.03890143676135428
chr5_170846584_170846717_+	0.6766000550398727
chr22_51066508_51066641_-	1.4207501604513044
chr17_38657808_38657941_-	0.1540494090472384
chr11_36310907_36311040_-	1.7827804892250718
chr5_149829235_149829368_-	1.9044126721360735
chr8_92053010_92053143_-	1.8850826010946888
chr17_30677109_30677242_+	1.7954566868254664
chr12_48513080_48513213_+	-0.6199044037844958
chr2_201242882_201243015_+	-0.01387127077876547
chr1_229644007_229644140_-	1.786361508953623
chrX_30327440_30327573_-	-1.5285626504871268
chr8_6783531_6783664_-	-1.5064738289695672
chr21_34398176_34398309_+	-0.3412740412898984
chr3_49941239_49941372_-	-0.11790840902546214
chr1_40367611_40367744_-	-1.473760894282739
chr11_67210880_67211013_-	1.4496471928764607
chrX_46618486_46618619_-	-0.9494833816524496
chr11_69590042_69590175_-	-1.4494344166795265
chr10_27530962_27531095_-	0.936517257813716
chr11_66188439_66188572_+	-0.6065140544799955
chr14_61788230_61788363_+	-1.0402693864899424
chr6_14117936_14118069_+	-1.3214223166834458
chr6_43484592_43484725_-	-0.20594025673332922
chr3_49314566_49314699_-	-1.9471867251639017
chrX_100645932_100646065_+	0.669890342737262
chr2_70475643_70475776_-	-2.0606633969788004
chr11_102826394_102826527_-	-1.859316876730822
chr1_85870112_85870245_-	-1.9517282370135614
chr11_5646168_5646301_+	-0.9979694357064073
chrX_12156928_12157061_+	-1.136854430623586
chr1_50489518_50489651_-	-1.004318685194643
chr14_75746685_75746818_+	-0.9971481564415664
chr19_49891473_49891606_+	-0.5972210796302168
chr12_54779227_54779360_-	-1.8369002298629713
chr15_75335592_75335725_+	-0.9447616015119797
chr16_69796168_69796301_+	1.7231729202437578
chr1_229569774_229569907_-	-0.05017924600980205
chr1_167691152_167691285_+	-0.560332780783066
chr7_30951401_30951534_+	0.3615828896186801
chr12_31812070_31812203_+	1.0653966911617874
chr4_71248781_71248914_+	-2.4937243238341154
chr4_71226411_71226544_+	-1.9626701157535722
chr3_52443950_52444083_-	0.10943044348927547
chrX_71526940_71527073_-	-1.7298665973194767
chr11_118972496_118972629_-	-2.780444273039479
chr15_45021263_45021396_+	-1.674945597766789
chr12_100967395_100967528_+	-0.6515084675866908
chr11_67183082_67183215_+	-1.7085817468052875
chr4_175443572_175443705_-	-0.6194573002211259
chr2_135476503_135476636_-	-0.10372446268884623
chr17_79519312_79519445_-	1.2411311624976042
chr17_38975330_38975463_+	0.688137596529662
chr11_809901_810034_+	2.3576971941417786
chr1_109940473_109940606_-	-1.8400250146299821
chr11_118888986_118889119_-	1.8977215163422605
chr5_180018432_180018565_-	-1.387262252104319
chr6_34393779_34393912_-	1.4030863686169344
chr2_201753946_201754079_-	-2.012936692989192
chr8_17434658_17434791_+	0.45371458014533866
chr6_12290527_12290660_+	-1.8034348014205739
chr5_78365525_78365658_+	-0.2232190735255216
chr4_186578388_186578521_-	-2.035649250428842
chr17_72199750_72199883_+	0.023207803382926103
chr19_58459007_58459140_-	0.5779453400989378
chr17_40169386_40169519_-	1.5491077255623626
chr12_106641703_106641836_-	-0.4556909916821379
chr11_70963556_70963689_-	-0.6117123585408107
chr18_19192236_19192369_+	-0.4076425790831331
chr12_12849049_12849182_-	-1.0689521672291835
chr17_27894124_27894257_+	-2.296313069616999
chr8_86376169_86376302_+	0.19946816762896782
chr3_101568291_101568424_+	-0.6089929876973433
chr3_109056297_109056430_-	1.2348410058218895
chr2_73520609_73520742_-	-1.6828417711095598
chr14_51027777_51027910_-	-0.7896680616853157
chr6_144471587_144471720_+	-0.06178431047395437
chr2_163008690_163008823_-	-2.938332628486223
chr9_19380167_19380300_-	2.0387917841239416
chr12_49580156_49580289_-	-1.5196850228295462
chr16_85932701_85932834_+	-0.5472864849527832
chr14_92588261_92588394_+	0.27495662402637117
chr2_28113416_28113549_-	-0.69986748801529
chr19_47349334_47349467_-	-1.644372698774642
chr2_62132742_62132875_+	-0.4907017505487314
chr17_9963033_9963166_-	-1.9371364172628909
chrX_70315634_70315767_+	-0.29656503343753576
chr1_228353052_228353185_-	-2.1925155632840814
chr8_142138659_142138792_+	-0.8484511979279685
chr19_6464217_6464350_+	-0.3414421725230572
chr10_100206605_100206738_-	0.218276808913473
chr7_142829103_142829236_+	-1.5980796613903514
chr11_120008754_120008887_-	-0.5016239625990708
chr19_17186195_17186328_-	-1.3215747462234329
chr1_192544838_192544971_+	-1.8370259503202937
chr19_2015646_2015779_-	0.6822554692575857
chr17_5522677_5522810_-	2.584500150017845
chr12_104680743_104680876_+	-0.086847436895541
chr17_8198651_8198784_-	-0.38218946987241786
chr22_29876140_29876273_+	-1.68045875789311
chr9_96846740_96846873_+	-2.1637969938318613
chr11_102980224_102980357_+	-0.9420043812499304
chr6_112668465_112668598_+	-0.33885158768206647
chr5_38595440_38595573_-	-2.464928155643258
chr14_35873888_35874021_-	1.302796238828282
chr1_161279691_161279824_-	-1.9521696848581904
chr1_1009619_1009752_-	-0.9027420030895454
chr21_45287036_45287169_+	-2.0118348534262562
chr19_56146311_56146444_+	0.9514135816212648
chr11_57105760_57105893_+	-1.0312129871774727
chr1_207277511_207277644_+	-2.16388985222922
chr17_34313698_34313831_-	-1.8645712328998518
chr2_182521765_182521898_-	-0.9755650929303283
chr5_34043251_34043384_-	-1.496745918361679
chr19_19174736_19174869_+	-1.2377203397219558
chr15_45722742_45722875_+	-0.9436104719626944
chr15_45406457_45406590_+	-0.8572257581978971
chr8_133879136_133879269_+	-2.356502951625078
chr14_34931379_34931512_-	-1.543134635214428
chr19_41770919_41771052_+	-2.3877668637828524
chr12_7281418_7281551_-	-1.58171610935414
chr20_31989258_31989391_-	1.1469699387184842
chr22_38539434_38539567_-	-1.3434555024663026
chr7_100728695_100728828_+	-0.20857815213127098
chr19_39694836_39694969_-	-2.415669623031697
chr13_33112862_33112995_-	-0.721168004024943
chr17_39191059_39191192_-	-0.998951462255255
chr16_71392559_71392692_+	0.23560820071479904
chr17_41116404_41116537_-	0.854710664973763
chr2_46769562_46769695_+	-1.4080105645885062
chr11_46615500_46615633_-	-2.7666460172746623
chr15_100882113_100882246_-	-2.480445950089734
chr2_21266878_21267011_-	-1.6139059430638723
chr12_108079520_108079653_+	-1.710467294172793
chr19_18118912_18119045_+	1.708910046286359
chr17_76165171_76165304_+	-2.43864572136341
chrX_151999540_151999673_+	-1.9635698171987825
chr5_76787987_76788120_-	-0.30102171432989394
chr12_10541542_10541675_-	-0.5605666294496122
chr11_102651292_102651425_-	-2.589583789563344
chr1_169599292_169599425_-	-1.4390539259133768
chr10_49860280_49860413_-	-1.5586174830580724
chr12_58176503_58176636_+	0.6201860042076948
chr17_4642587_4642720_-	-0.25752394155793656
chr15_99550954_99551087_-	1.476461157516247
chr8_105351987_105352120_+	0.1564081058637808
chr3_124303438_124303571_+	-0.1400528557278372
chr16_67880771_67880904_+	1.1036432343122844
chr18_61554872_61555005_+	-1.330051105294593
chr5_35991369_35991502_-	-0.7992120208944539
chr14_24630435_24630568_+	-0.949497246143608
chr21_27423367_27423500_-	-0.3081372351391705
chr10_118032651_118032784_-	-2.0989263923071015
chr4_1166304_1166437_-	-0.12035057285630782
chr3_119813227_119813360_-	0.5693156773249256
chr17_45899093_45899226_-	-0.07257129351668375
chr2_211421256_211421389_+	-1.7667792437472079
chr8_37887985_37888118_+	0.18420236395622624
chr9_132934619_132934752_+	0.006227326829449512
chr1_206730425_206730558_+	-0.2433778778049601
chr3_52868968_52869101_-	-0.3610205657742912
chrX_102469969_102470102_+	-0.9596624813364609
chr19_35773364_35773497_+	-0.5946162949950322
chr11_102401411_102401544_-	-0.9195356564582547
chr17_79105684_79105817_-	-2.3276173887347507
chr22_24093232_24093365_-	0.14059925247148894
chr12_57625924_57626057_+	-1.2712734307643443
chrX_70150879_70151012_-	0.8073277995151663
chr2_86850277_86850410_-	-2.3903538235117403
chr22_24181124_24181257_-	-1.07208001878525
chr1_172413142_172413275_-	-0.05998712368392767
chrX_135286996_135287129_+	-1.2945882250349225
chr19_24216196_24216329_+	-0.20858088327862961
chr1_153963171_153963304_+	4.2090832721954365
chr11_5959779_5959912_-	-0.306068371370363
chr11_75110496_75110629_+	1.0044432672732562
chr10_5238733_5238866_+	-2.0642015646216665
chr2_27851850_27851983_+	1.563835795769729
chr3_138067354_138067487_+	1.1690484344656176
chr17_7216874_7217007_-	-2.0545944376216694
chr4_101111558_101111691_-	-0.4233503950604603
chr17_7145681_7145814_-	-1.2004420489234287
chr6_25726723_25726856_-	-2.44382836916957
chr20_61147593_61147726_+	-1.7297392902594626
chr12_57146040_57146173_-	-1.7129402699901324
chr1_115259319_115259452_-	1.3523256606564136
chr19_33182660_33182793_+	-0.028320593254943186
chr20_49547907_49548040_-	2.0739663130418817
chr1_52082697_52082830_+	1.0892011679877864
chr5_179159765_179159898_+	-0.0789929939240097
chr12_56660659_56660792_+	-0.5379887169836463
chr4_74735043_74735176_+	-1.0395970790907987
chr11_116700556_116700689_+	-0.6049299228738718
chr2_86564682_86564815_-	-0.6330420134095295
chr19_58514195_58514328_+	0.124039320912541
chr1_192778104_192778237_+	2.2216388580698974
chr10_112836721_112836854_+	-0.11440428883383875
chr7_96634798_96634931_+	-0.36331215942699235
chr11_88799083_88799216_-	-1.3024551374220983
chr12_81110624_81110757_+	-2.0443030620880274
chr22_42470195_42470328_+	-6.458249161677022e-4
chr2_101618687_101618820_+	1.809848675445673
chr2_124782797_124782930_+	-3.996448775112507
chr11_19262400_19262533_-	-1.02985784139213
chr9_37120504_37120637_+	-0.6359535446741454
chr19_50083746_50083879_-	1.5995887578564454
chr6_56112282_56112415_-	-1.413778915023793
chr11_108422865_108422998_-	-0.8177290283247283
chr1_41445301_41445434_+	2.4324555822801934
chr11_9025481_9025614_-	-0.26145003052270355
chr11_1036650_1036783_-	-0.9713062249507745
chr5_176900560_176900693_-	-1.1442512991516391
chr19_59084811_59084944_-	-0.48224080284063653
chr7_23719755_23719888_+	-1.7732652460410214
chr1_179712359_179712492_+	-0.3830326551196508
chrX_69509710_69509843_-	0.5290624140507882
chr2_239148612_239148745_-	2.0260529351868595
chr9_115653089_115653222_-	-0.8330200314869857
chr3_196295470_196295603_+	0.38063256565017495
chr16_4666427_4666560_+	0.5320236259503845
chr10_73078949_73079082_+	1.1479433942186428
chr1_110453174_110453307_+	-1.691227679808414
chr1_62784960_62785093_-	-1.4955581086727283
chr1_27114612_27114745_+	0.9568303653994252
chr19_47523030_47523163_+	-1.9049352504514563
chr5_171615133_171615266_-	-0.7231591823716659
chr22_21386783_21386916_-	-0.059306640016525046
chr4_54966263_54966396_+	-2.735638083318709
chr12_121124891_121125024_+	-1.5302037643067194
chr4_140586906_140587039_+	-0.3128071953232225
chr5_95158363_95158496_-	-0.5448498218576775
chr15_78591884_78592017_-	1.289729425087945
chr5_6633487_6633620_+	-0.13221714825097447
chr1_151138553_151138686_+	-0.22776127439103058
chr17_78450340_78450473_-	1.7442440358089517
chr1_21835852_21835985_+	-1.546210287654184
chr11_70049335_70049468_+	-0.034996048654177964
chr18_39535144_39535277_+	-0.1615298403286629
chr1_203155764_203155897_-	-2.404471506543882
chr20_1569276_1569409_-	0.1535144096952216
chr17_39156091_39156224_-	-0.7875127078448464
chr20_31755898_31756031_+	-1.0913629457810856
chr17_39341096_39341229_-	-1.5963033017178414
chr19_20844310_20844443_-	0.41461303974095215
chr19_20959043_20959176_+	0.4691075810599766
chr19_21105996_21106129_+	0.17849113350671061
chr19_21324776_21324909_+	0.5112509654773268
chr5_167181867_167182000_+	-2.003425847336995
chr12_133405388_133405521_-	3.0308487730524285
chr19_23578206_23578339_-	0.9757460382690173
chr19_24269928_24270061_+	-0.0502287540318525
chr19_24097621_24097754_+	1.2521514316816384
chr19_20748520_20748653_-	0.3955819850348242
chr19_48015973_48016106_-	-1.3470249524728173
chr20_62612418_62612551_+	1.109032207328022
chr2_61372184_61372317_+	-0.5293088633334111
chr20_5100534_5100667_-	0.9714079720333919
chr19_35981299_35981432_-	-0.7850966450943911
chr7_64363584_64363717_+	0.04079910929940617
chr11_76092300_76092433_+	0.5901647733650707
chr11_64937640_64937773_+	-1.2327064783041348
chr13_31038708_31038841_-	-0.15297861828991977
chr1_9811552_9811685_-	-0.5010296453198901
chr3_133748702_133748835_-	-0.8374330868528531
chr22_48885298_48885431_+	-0.28004101777904583
chr6_166075701_166075834_-	-0.09200450951351387
chr9_34589655_34589788_-	-0.9146977358718408
chr17_10325195_10325328_-	-1.8972502838539773
chr14_102027765_102027898_+	-0.7290241943839397
chr3_12330502_12330635_+	-0.07441127693244495
chr10_90424136_90424269_+	-0.40768305634450924
chr9_104197989_104198122_-	-1.846283455788512
chr12_107168395_107168528_+	-2.0161949157620844
chr17_40264665_40264798_-	-0.18392254843878805
chr17_33474769_33474902_+	-2.4129956839021234
chr3_42726962_42727095_+	-1.384328530866951
chr15_34331316_34331449_-	-0.8195448419591016
chr4_74964845_74964978_-	-1.234072572183589
chr19_46806809_46806942_+	-0.9551550648812178
chr1_209848691_209848824_+	1.4798810084730387
chrX_134166318_134166451_+	-0.36535067019306466
chr17_46799812_46799945_-	-1.1977526941842649
chr11_66206246_66206379_-	-2.267794976134509
chrX_47479189_47479322_-	-1.5891992290569363
chr15_42787809_42787942_+	-0.2760329199192644
chr8_101162797_101162930_+	2.566701075444468
chrX_139587167_139587300_-	-0.28944261229739265
chr10_64578468_64578601_-	-2.0117282242534564
chr11_12030106_12030239_-	0.5148865024867295
chr1_160254856_160254989_-	1.7308433248036956
chr8_22022818_22022951_+	-0.11918327266231338
chr16_2014760_2014893_-	0.8900966449139912
chr14_76452059_76452192_+	0.07787444298324782
chr7_128577968_128578101_+	-0.48488438502678943
chr19_45971187_45971320_+	0.9570477185779525
chr9_10612804_10612937_-	-0.6010280642352434
chr17_8093416_8093549_-	-1.3868782328950457
chr18_77867095_77867228_+	1.8079298367354646
chr22_39640920_39641053_-	0.4152935606716076
chr8_1921759_1921892_+	-1.0395869082991434
chr19_21203396_21203529_+	-0.09818949616372702
chr19_42721761_42721894_-	-0.8255947215790285
chr19_23433123_23433256_-	0.3709489435223033
chr12_50101121_50101254_-	-0.7811058948399816
chr7_94285368_94285501_-	-2.787499747197936
chr15_63481738_63481871_+	0.7506122843575765
chr17_45056552_45056685_-	0.3036512517725615
chr12_93835656_93835789_-	0.34176981322101513
chr6_3227820_3227953_-	1.6521809341199571
chr1_16085223_16085356_+	-0.5227295036342582
chr14_93389428_93389561_+	2.474712311830712
chr1_19638753_19638886_+	0.5615898364337915
chr10_85933490_85933623_+	-1.5110486137476875
chr3_52487990_52488123_-	-0.9673460110626421
chr1_153599914_153600047_-	-1.2984363331645734
chr1_154540202_154540335_+	-1.463000729894838
chr17_76126790_76126923_+	-1.8719341336662463
chr20_43935416_43935549_+	-0.7118530850289966
chr19_12163709_12163842_-	-1.5600255861764445
chr8_24771207_24771340_+	0.8402903035230389
chr16_56701910_56702043_-	2.0472761700968487
chr15_48624327_48624460_+	-2.4714484631389824
chr16_57520318_57520451_-	-0.5480419326250336
chr13_101326982_101327115_-	-1.4380424398269247
chr3_50126320_50126453_+	0.19742656987418156
chr15_79166073_79166206_+	-2.3052874732274033
chr6_24403097_24403230_+	1.8337162971859118
chr21_31874392_31874525_-	1.1052043131542264
chrX_55744115_55744248_+	-1.2768695408141733
chr16_1383579_1383712_+	1.6914839912994013
chr6_4079376_4079509_+	-1.1324853546345308
chr7_29603434_29603567_+	-2.6910564239620447
chrX_130192253_130192386_+	-0.19997957869367464
chr20_42544723_42544856_+	-1.0438484631069072
chr4_3534082_3534215_-	2.445875807193198
chr3_186353691_186353824_+	-0.941847707447734
chr7_8276475_8276608_-	-1.9739886990375033
SCP1_mTATA	-0.833779681741873
SCP1_mboth	-2.707709079872692
SCP1	-0.7020118943444338
SCP1_mDPE	-2.436106133274823
chr22_25615539_25615672_+	-1.0111747747668773
chr19_35992746_35992879_-	-1.1493157118284176
chr1_26394054_26394187_-	-0.11107390172210388
chr14_77965092_77965225_-	0.4504280689242092
chr2_217735428_217735561_+	-2.3849350060913843
chr12_132568763_132568896_+	1.3595149445547896
chr2_211342347_211342480_+	-2.8876690796752
chr1_155112940_155113073_-	2.0891277006975315
chr17_39023408_39023541_-	-1.133121061793386
chr20_31749511_31749644_+	-2.7567745708254523
chr17_39316933_39317066_-	-0.7116182541626824
chr6_150219182_150219315_-	-1.3884937147885081
chr2_66666386_66666519_+	-2.6530458457110435
chr2_231090390_231090523_+	-1.9257111882361873
chr19_7697807_7697940_-	-1.8393306831008422
chr19_47616622_47616755_+	-2.2229864372296806
chr14_74769570_74769703_-	-1.358884292717933
chr10_102295633_102295766_+	2.2287569530855142
chr3_46506328_46506461_-	-1.7571672059713659
chr1_158969699_158969832_+	-2.284504902035982
chr4_76995799_76995932_+	-1.5284355062599138
chr12_122459823_122459956_+	-2.302858625438142
chr3_9958726_9958859_+	1.0870586203829051
chr1_119957706_119957839_+	-2.404579886915475
chr8_56986998_56987131_-	2.40317504661175
chr15_66797121_66797254_-	0.8701083154952325
chr13_38172838_38172971_-	-1.8620429898438435
chr10_43903159_43903292_-	0.09467017784612722
chr19_17378185_17378318_+	2.0205244496162047
chr19_52490015_52490148_-	0.6004347366616777
chr1_210001273_210001406_+	-0.9239516539325828
chr1_120354016_120354149_-	-1.4178680454896213
chr20_42984272_42984405_+	-1.8870429186040851
chr6_133035127_133035260_-	-1.0809815653316082
chr1_151584459_151584592_+	-1.2808793952630466
chr5_132362174_132362307_-	1.1422938026517997
chr21_19617083_19617216_+	-1.2079513218131315
chr1_32757638_32757771_+	-0.7854261040315508
chrX_153046429_153046562_+	-1.3613224113302442
chr19_45408986_45409119_+	-1.670362605049813
chr21_33976756_33976889_-	-1.1649215562416593
chr6_56507620_56507753_-	-2.775998544533457
chr19_13051499_13051632_+	0.0379448698917045
chr18_56296122_56296255_-	-1.0887746348157248
chr1_92414891_92415024_+	-0.5591695052682709
chr17_41052749_41052882_+	-2.446943421714523
chr17_12569140_12569273_+	-2.1075997431692297
chr12_8975150_8975283_+	-1.7294979208084666
chr1_155214351_155214484_-	-2.0822091163705587
chr17_32690185_32690318_-	-1.315236365996883
chr6_87804757_87804890_-	-2.29842749679389
chr1_159832380_159832513_-	-2.735683071699877
chr2_219575536_219575669_+	-1.6219770798315956
chr7_151329252_151329385_-	-0.37872787031861677
chr15_77925163_77925296_-	-0.3896801887352602
chr9_85677990_85678123_-	-1.2894362744432826
chr12_6950022_6950155_+	-2.3213092749025366
chr7_93519998_93520131_-	-0.5628566413700558
chr18_53255356_53255489_-	-0.7066474810072744
chr5_156887154_156887287_+	-1.2525658953709167
chr5_71015035_71015168_+	-1.5454459702673986
chrX_106146503_106146636_-	-2.3296091999517037
chr9_33473829_33473962_-	-2.0884378899548017
chr16_85784635_85784768_-	-0.28374411977627356
chr6_43265943_43266076_+	-2.108740147173564
chr7_132766780_132766913_-	0.47415941848915766
chr19_39926521_39926654_-	2.059564881054713
chr1_35258533_35258666_+	-0.01746856539521758
chr8_35092928_35093061_+	-0.6852606929012762
chr6_84222188_84222321_+	-0.6154455543053443
chr10_74653447_74653580_+	-1.8437124554483053
chr21_19858135_19858268_-	-1.3316465045804173
chr1_161228468_161228601_+	-1.1057328517791818
chr14_24099257_24099390_+	-0.8956356598412102
chr15_41221471_41221604_+	0.2573802437341941
chr15_65503744_65503877_-	-0.09989056158619371
chr8_18067551_18067684_+	0.9353990285562699
chr16_28889742_28889875_+	-2.4150590569544494
chr2_31440312_31440445_-	-2.199510193003075
chr19_55014033_55014166_+	-1.8166013176845723
chr12_68553453_68553586_-	-1.90698844417929
chr1_101185231_101185364_+	-1.1108611159367736
chr11_66103838_66103971_-	0.06177161769098731
chr17_47785215_47785348_-	-1.5164213185955089
chr1_207226553_207226686_+	-0.029786621843692664
chr11_5275944_5276077_-	-1.9528918516692708
chr6_88411884_88412017_-	-2.3587878094829975
chr12_57630820_57630953_-	0.5672947128821325
chr19_54604027_54604160_-	-1.4529561417402312
chr17_48046487_48046620_+	-2.2542747942487176
chr8_6914192_6914325_-	-1.4090175379282002
chr7_24323742_24323875_+	-0.5877701090406178
chr6_138725322_138725455_+	-1.7517211835370157
chr1_94344663_94344796_-	1.3966837438526656
chr3_43732363_43732496_+	1.4891998661250765
chr1_114354830_114354963_-	-0.8957948525815156
chr19_18682612_18682745_+	2.7413856458139474
chr19_46498658_46498791_+	0.12346896506105329
chr1_16330665_16330798_+	-0.4178035217947545
chr4_5021118_5021251_-	0.05205879519627638
chr1_17575526_17575659_+	-2.4752369515421053
chr18_29171773_29171906_+	-1.9500398383778421
chr15_40633073_40633206_-	-0.9709438906849603
chr11_71640035_71640168_+	-0.7573579635173369
chr6_36304595_36304728_-	-1.1086596473322714
chr17_73606714_73606847_+	-2.303288189928558
chr7_127225583_127225716_-	2.128545935849764
chr1_32716799_32716932_+	-2.3038859566083194
chr14_68283235_68283368_-	-0.734134113026446
chr11_2192978_2193111_-	-2.0313895777290445
chr9_131446005_131446138_+	-1.5032533959602743
chr7_41742602_41742735_-	-1.7568372728276946
chr1_11539145_11539278_+	-0.8218210707408351
chr4_115519491_115519624_+	-1.2035751425552348
chr11_111249933_111250066_-	0.06675186036286283
chr7_143013137_143013270_+	-1.7294456412302723
chr5_134735510_134735643_-	-1.7366206168184972
chr3_148939544_148939677_-	-0.4142540744167324
chr21_43786577_43786710_-	-1.6611982807834094
chr14_61201423_61201556_+	-1.2452920068894546
chr8_99057706_99057839_-	2.121907510269644
chr19_11350228_11350361_+	-2.350650422995585
chr7_50633034_50633167_-	-0.5665699719376136
chr11_47869835_47869968_-	2.3988932188352665
chr1_208063562_208063695_-	-1.701757623105519
chr12_52867522_52867655_-	-0.7210894107525281
chr6_34360371_34360504_-	-1.4925445534359363
chr11_16403824_16403957_-	-1.8018618312623333
chr1_11907772_11907905_-	-1.9017806923019942
chr14_61447711_61447844_-	1.7942745698807434
chr14_62164363_62164496_+	-2.6767124713345365
chr22_20103560_20103693_+	-1.5135100084875164
chr16_755776_755909_-	-1.4255152941721094
chr12_81763081_81763214_-	-1.9041698080353255
chr16_29827743_29827876_+	-1.5420421411196126
chr3_101405495_101405628_-	1.9489953790759216
chr12_6898639_6898772_+	-1.2732730827349659
chr22_36635506_36635639_-	0.15248414427288884
chr3_186383736_186383869_+	-2.25736325094881
chr6_29795535_29795668_+	-0.17488688337210406
chr22_50925221_50925354_+	-1.3359458821649157
chr12_64062189_64062322_-	-0.6878251463413159
chr15_50557856_50557989_-	-0.24516711194225502
chr16_11375120_11375253_-	-2.2312623671573184
chr13_102104959_102105092_+	-0.8088602674908282
chr10_90712463_90712596_-	-1.6052555997215137
chr4_41614852_41614985_+	-0.07071506942303843
